# Enhancing Portability of Trans-Ancestral Polygenic Risk Scores through Tissue-Specific Functional Genomic Data Integration

**DOI:** 10.1101/2024.02.07.579365

**Authors:** Bradley Crone, Alan P. Boyle

## Abstract

Portability of trans-ancestral polygenic risk scores is often confounded by differences in linkage disequilibrium and genetic architecture between ancestries. Recent literature has shown that prioritizing GWAS SNPs with functional genomic evidence over strong association signals can improve model portability. We leveraged three RegulomeDB-derived functional regulatory annotations - SURF, TURF, and TLand - to construct polygenic risk models across a set of quantitative and binary traits highlighting functional mutations tagged by trait-associated tissue annotations. Tissue-specific prioritization by TURF and TLand provide a significant improvement in model accuracy over standard polygenic risk score (PRS) models across all traits. We developed the Trans-ancestral Iterative Tissue Refinement (TITR) algorithm to construct PRS models that prioritize functional mutations across multiple trait-implicated tissues. TITR-constructed PRS models show increased predictive accuracy over single tissue prioritization. This indicates our TITR approach captures a more comprehensive view of regulatory systems across implicated tissues that contribute to variance in trait expression.
