## Supplementary Tables for "Enhancing Portability of Trans-Ancestral Polygenic Risk Scores through Tissue-Specific Functional Genomic Data Integration"

### Sheet: Table of Contents
Table	Description
1	Lead tissue annotations by largest significant tau* S-LDSC prioritization for TURF, TLand, and IMPACT functional models
2	SNP heritability captured by top 1/5/10/20/50% TURF and TLand annotations
3	UK Biobank African sample descriptions
4	Significance of differences in mean dR2 for single tissue PRS models between standard, IMPACT, SURF, TURF, and TLand PRS models
5	Overlap of index and LD clumped SNPs between single tissue model SNPs and TITR prioritized SNPs

### Sheet: Supp. Table 1 - Lead tissues fo
Trait	Best TURF	TURF tau*	TURF p-value	Best TLand	TLand tau*	TLand p-value	Best IMPACT	IMPACT tau*	IMPACT p-value
BMI	Brain	1.10336	2.66e-15	Skin of body	0.962667	2.19756e-08	Lung (MAX)	1.34279	3.8e-12
Height	Mouth	0.91231	9.08e-10	Connective tissue	1.42244	1.36957e-11	Lung (MXI1)	1.73417	6.42e-07
HDL	Adipose tissue	0.67354	0.00038	Endocrine gland	1.56151	0.000389	MSC (PPARG)	2.99207	0.01417
LDL	Liver	1.68773	0.0005	Large intestine	1.53846	0.000147	Liver (SRF)	2.59239	0.04948
CAD	Lung	1.64106	0.00176	Brain	1.08463	0.033024	Adipocytes (CEBPA)	2.33203	1.21e-05
Type 2 diabetes	Pancreas	1.39596	0.00091	Epithelium	1.33811	0.000951	Mesendoderm (PDX1)	2.45426	0.256062

### Sheet: Supp. Table 2 - Heritability ca
BMI	Tissue	Prop. h2 (Top 1%)	Prop. h2 SE (Top 1%)	Prop. h2 (Top 5%)	Prop. h2 SE (Top 5%)	Prop. h2 (Top 10%)	Prop. h2 SE (Top 10%)	Prop. h2 (Top 20%)	Prop. h2 SE (Top 20%)	Prop. h2 (Top 50%)	Prop. h2 SE (Top 50%)
TURF	Brain	0.0631847	0.00559258	0.22313	0.0175852	0.369933	0.0248789	0.57314	0.0320184	0.921793	0.0356029
TLand	Skin of body	0.0618748	0.00803544	0.223589	0.0242222	0.292102	0.0269286	0.387226	0.0262564	0.650628	0.0180165
Height	Tissue	Prop. h2 (Top 1%)	Prop. h2 SE (Top 1%)	Prop. h2 (Top 5%)	Prop. h2 SE (Top 5%)	Prop. h2 (Top 10%)	Prop. h2 SE (Top 10%)	Prop. h2 (Top 20%)	Prop. h2 SE (Top 20%)	Prop. h2 (Top 50%)	Prop. h2 SE (Top 50%)
TURF	Mouth	0.0762762	0.00636303	0.287375	0.0203959	0.436145	0.0295411	0.646626	0.0409815	1.00702	0.0491947
TLand	Connective tissue	0.0817841	0.00859861	0.334441	0.0285399	0.447449	0.0329693	0.546569	0.0321432	0.797021	0.0208744
HDL	Tissue	Prop. h2 (Top 1%)	Prop. h2 SE (Top 1%)	Prop. h2 (Top 5%)	Prop. h2 SE (Top 5%)	Prop. h2 (Top 10%)	Prop. h2 SE (Top 10%)	Prop. h2 (Top 20%)	Prop. h2 SE (Top 20%)	Prop. h2 (Top 50%)	Prop. h2 SE (Top 50%)
TURF	Adipose tissue	0.0738121	0.00884782	0.26558	0.030211	0.402107	0.0428296	0.598676	0.0558425	0.954043	0.0603346
TLand	Endocrine gland	0.0732999	0.0181097	0.331627	0.0771734	0.530619	0.116331	0.709687	0.133892	0.893768	0.099063
LDL	Tissue	Prop. h2 (Top 1%)	Prop. h2 SE (Top 1%)	Prop. h2 (Top 5%)	Prop. h2 SE (Top 5%)	Prop. h2 (Top 10%)	Prop. h2 SE (Top 10%)	Prop. h2 (Top 20%)	Prop. h2 SE (Top 20%)	Prop. h2 (Top 50%)	Prop. h2 SE (Top 50%)
TURF	Liver	0.108366	0.0191595	0.40607	0.0628064	0.621743	0.0900835	0.892053	0.12177	1.27234	0.140186
TLand	Large intestine	0.0678673	0.0102463	0.288978	0.0403662	0.505108	0.0660474	0.790878	0.0898829	1.08932	0.0720898
CAD	Tissue	Prop. h2 (Top 1%)	Prop. h2 SE (Top 1%)	Prop. h2 (Top 5%)	Prop. h2 SE (Top 5%)	Prop. h2 (Top 10%)	Prop. h2 SE (Top 10%)	Prop. h2 (Top 20%)	Prop. h2 SE (Top 20%)	Prop. h2 (Top 50%)	Prop. h2 SE (Top 50%)
TURF	Lung	0.0457088	0.0280227	0.191309	0.096349	0.34519	0.142676	0.529685	0.189903	0.846852	0.213677
TLand	Brain	0.0682327	0.0231476	0.293634	0.086412	0.423848	0.112379	0.523038	0.114703	0.756644	0.0828467
T2D	Tissue	Prop. h2 (Top 1%)	Prop. h2 SE (Top 1%)	Prop. h2 (Top 5%)	Prop. h2 SE (Top 5%)	Prop. h2 (Top 10%)	Prop. h2 SE (Top 10%)	Prop. h2 (Top 20%)	Prop. h2 SE (Top 20%)	Prop. h2 (Top 50%)	Prop. h2 SE (Top 50%)
TURF	Pancreas	0.0360557	0.0144203	0.152534	0.0486261	0.286873	0.0672656	0.458187	0.0825641	0.815844	0.0875979
TLand	Epithelium	0.0471999	0.00917209	0.219754	0.0393404	0.398173	0.0623223	0.618331	0.0796852	0.815846	0.053874
TURF avg.		0.0672339	0.0137343	0.254333	0.0459956	0.410332	0.0662125	0.616394	0.08718	0.969647	0.0977655
TLand avg.		0.0667098	0.0128849	0.282004	0.0493424	0.432883	0.0694962	0.595955	0.0794271	0.833871	0.0577941

### Sheet: Supp. Table 3 - UKB AFR validat
Trait	Total Samples	Cases	Controls	Cases (Male)	Controls (Male)	Cases (Female)	Controls (Female)	Average Age (All)	Average Age (Cases)	Average Age (Controls)
BMI	7212	NA	NA	NA	NA	NA	NA	51.93	NA	NA
Height	7224	NA	NA	NA	NA	NA	NA	51.93	NA	NA
HDL	1712	NA	NA	NA	NA	NA	NA	51.94	NA	NA
LDL	1712	NA	NA	NA	NA	NA	NA	51.94	NA	NA
CAD	1335	267	1068	130	434	137	634	52.98	58.55	51.59
Type 2 diabetes	3787	863	2924	386	1269	477	1655	52.77	57.34	51.42

### Sheet: Supp. Table 4 - Differences bet
Height	Standard	IMPACT	SURF	TURF	TLAND		HDL	Standard	IMPACT	SURF	TURF	TLAND
Standard		5.71169e-13	0.583197	0.103661	0.027048		Standard		5.17604e-05	0.753939	0.832715	0.00901822
IMPACT			2.00308e-11	1.01743e-18	5.39686e-07		IMPACT			1.29349e-05	1.8838e-05	3.55979e-11
SURF				0.0287642	0.093849		SURF				0.917397	0.0213947
TURF					0.00012248		TURF					0.0157621
TLAND							TLAND
BMI	Standard	IMPACT	SURF	TURF	TLAND		LDL	Standard	IMPACT	SURF	TURF	TLAND
Standard		5.89414e-08	0.240319	8.99571e-06	6.71568e-08		Standard		0.00825769	4.36781e-66	6.2328e-07	1.27359e-05
IMPACT			2.19647e-05	2.0902e-22	1.04887e-26		IMPACT			8.43929e-50	0.0171368	0.0791032
SURF				2.35549e-08	6.08371e-11		SURF				4.89666e-36	2.18799e-39
TURF					0.349919		TURF					0.531262
TLAND							TLAND
CAD	Standard	IMPACT	SURF	TURF	TLAND		T2D	Standard	IMPACT	SURF	TURF	TLAND
Standard		0.330408	0.0427363	0.00565919	7.5064e-05		Standard		0.248545	0.83551	0.0516232	5.82396e-11
IMPACT			0.282114	0.0675312	0.00247507		IMPACT			0.3431	0.00187468	5.5274e-08
SURF				0.454224	0.0544638		SURF				0.0308803	2.04892e-10
TURF					0.244686		TURF					2.24812e-17
TLAND							TLAND

### Sheet: Supp. Table 5 - TITR indexclump
Trait	TITR Clumps	Model	Lead Partition	Top 1% Clumps	Lead Clumps	Top 1% Index -> TITR Index	Top 1% Index -> TITR Index Prop.	Lead Index -> TITR Index	Lead Index -> TITR Index Prop.	Top 1% Index -> TITR Clump	Top 1% Index -> TITR Clump Prop.	Lead Index -> TITR Clump	Lead Index -> TITR Clump Prop.	Mult. Top 1% Indexes -> TITR block	Mult. Top 1% Indexes -> TITR block prop.	Mult. Lead Indexes -> TITR block	Mult. Lead Indexes -> TITR block prop.
BMI	190944	TURF	50	21004	155406	2790	0.132832	93503	0.601669	18161	0.864645	61807	0.397713	680	0.0323748	7399	0.0476108
		TLAND	50	13274	135300	1678	0.126413	70656	0.522217	11567	0.871403	64532	0.476955	287	0.0216212	7509	0.0554989
Height	190670	TURF	50	20504	154619	2842	0.138607	92575	0.59873	17619	0.859296	61967	0.400772	646	0.031506	7286	0.0471223
		TLAND	50	14847	135215	1834	0.123527	71502	0.528802	12999	0.87553	63625	0.470547	437	0.0294336	7511	0.0555486
HDL	182581	TURF	5	9797	39863	2107	0.215066	11665	0.292627	7692	0.785138	28209	0.707649	208	0.021231	1879	0.0471364
		TLAND	50	9938	118757	1977	0.198933	68562	0.57733	7959	0.800865	50287	0.423445	229	0.0230429	6065	0.0510707
LDL	182562	TURF	20	12925	94881	2693	0.208356	40029	0.421886	10232	0.791644	54883	0.57844	278	0.0215087	5650	0.0595483
		TLAND	5	9612	34497	1798	0.187058	8360	0.24234	7810	0.812526	26140	0.757747	224	0.0233042	1404	0.0406992
CAD	593769	TURF	20	48314	307040	6994	0.144761	115198	0.375189	41319	0.855218	191841	0.624808	1818	0.0376288	20661	0.0672909
		TLAND	1	43989	43989	5774	0.13126	5774	0.13126	38214	0.868717	38214	0.868717	1541	0.0350315	1541	0.0350315
T2D	140934	TURF	50	25485	126708	1567	0.0614871	64397	0.508232	23918	0.938513	62392	0.492408	1119	0.0439082	7398	0.0583862
		TLAND	50	25912	117177	1323	0.0510574	51533	0.439788	24589	0.948943	65643	0.560204	1164	0.0449213	7976	0.068068
